# The third symbiotic partner of the volcano lichen *Cladonia vulcani* Savicz drove adaptation to an extreme environment

**DOI:** 10.1101/2023.04.05.535799

**Authors:** Mieko Kono, Yohey Terai

**Affiliations:** Research Center for Integrative Evolutionary Science, SOKENDAI (The Graduate University for Advanced Studies), Shonan Village, Hayama, Kanagawa, 240-0193, Japan

## Abstract

Chemosynthetic symbioses between sulfur-oxidizing bacteria and aquatic eukaryotes have been discovered globally in sulfide-rich environments, notably deep-sea hydrothermal vents, cold seeps, and sulfidic cave systems. However, to the best of our knowledge, such chemosymbiotic lifestyles have not been reported from terrestrial eukaryotes. Here we report that the volcano lichen *Cladonia vulcani* Savicz ubiquitously associates with a single bacterial species that could potentially use hydrogen sulfide as a source of energy. We identified sequences of the bacterium in all 27 samples collected from five geothermal areas across Japan with cellular abundance comparable to the fungal partner. The assembled bacterial genome contained genes involved in sulfur oxidation. The stable association with a potential sulfur-oxidizer is likely to represent an obligate tripartite symbiotic system consisting of fungal, algal, and bacterial partners that has enabled adaptation to the extreme environment.
