## Supplementary tables for "The third symbiotic partner of the volcano lichen *Cladonia vulcani* Savicz drove adaptation to an extreme environment"

### Sheet: Table S1
Table S1 The concentration of hydrogen sulfide gas in habitats of C. vulcani.
Locality	Concentration (ppm)
Noboribetsu	4
Hakkoda	3
Kusatsu	2
Owakudani	2
Aso	>12

### Sheet: Table S2
Table S2 Metagenomic short-reads sequenced in this study.
Sample name	Locality	Read length (bp)	No. of reads	Read length after trim (bp)	No. of reads after trim
S1_1	Noboribetsu	125	47283702	123.9	42841211
S1_2	Noboribetsu	125	49644936	123.8	44127488
S1_3	Noboribetsu	125	48253436	123.9	44047503
S3_1	Noboribetsu	125	70297058	117.19	70295089
S3_2	Noboribetsu	125	66434026	118.09	66433887
S3_3	Noboribetsu	125	50281228	116.51	50281116
S55_1	Noboribetsu	125	59059100	140.68	59058494
S55_2	Noboribetsu	125	73208536	138.01	73207857
S55_3	Noboribetsu	125	55790220	137.76	55789705
S7_1	Noboribetsu	125	66376472	118.06	66376387
S7_2	Noboribetsu	125	71772792	117.03	71772640
S7_3	Noboribetsu	125	65245536	116.45	65245374
S10_1	Noboribetsu	125	56192424	116.8	56191247
S10_2	Noboribetsu	125	73590914	116.29	73589242
S10_3	Noboribetsu	125	84205898	116.07	84203838
sai	Hakkoda	150	54061340	141.28	54060928
sai1	Hakkoda	150	79513092	136.09	79512456
sai2	Hakkoda	150	93442840	136.35	93442098
kus	Kusatsu	150	541799518	146.9	390143868
kus2019	Kusatsu	150	68623548	133.47	68616413
kus2020	Kusatsu	150	69002224	135.33	68994866
kum	Aso	150	49463902	139.45	49463364
kum1	Aso	150	79801512	132.02	79792792
kum2	Aso	150	92869594	137.29	92859308
owa3	Owakudani	150	81354440	136.13	81353819
owa4	Owakudani	150	96681950	136.51	96681159
owa5	Owakudani	150	98613780	137.3	98613072
soil2	Noboribetsu	150	43060762	138.267	43060181
soil5	Noboribetsu	150	44598694	136.93	44597902
soil10	Noboribetsu	150	41123738	137.18	41123021

### Sheet: Table S3
Table S3 The coverage of the LFB_Cvu01 contigs of each sample.
Sample name	Locality	Coverage
S1_1	Noboribetsu	37
S1_2	Noboribetsu	68.8
S1_3	Noboribetsu	41.93
S3_1	Noboribetsu	64.92
S3_2	Noboribetsu	35
S3_3	Noboribetsu	29.05
S55_1	Noboribetsu	7.38
S55_2	Noboribetsu	86.57
S55_3	Noboribetsu	54.27
S7_1	Noboribetsu	50.71
S7_2	Noboribetsu	108.97
S7_3	Noboribetsu	53.81
S10_1	Noboribetsu	50.78
S10_2	Noboribetsu	80.97
S10_3	Noboribetsu	68.96
sai	Sukayusawa	94.31
sai1	Sukayusawa	64.91
sai2	Sukayusawa	96.54
kus	Kusatsu	133.23
kus2019	Kusatsu	44.62
kus2020	Kusatsu	70.13
kum	Aso	25.8
kum1	Aso	13.83
kum2	Aso	77.7
owa3	Hakone	31.11
owa4	Hakone	72.8
owa5	Hakone	72.81

### Sheet: Table S4
Table S4 The list of KEGG enzymatic genes related to sulfur metabolism identified (e-value < 1e-40) in the genome of LFB_Cvu01.
Query	Search tool	Contig number	% Identities	e-value
atx:GCD22_00380 K00641 homoserine O-acetyltransferase/O-succinyltransferase [EC:2.3.1.31 2.3.1.46]	local tBlastX	91	57	6e-119
atx:GCD22_02871 K10764 O-succinylhomoserine sulfhydrylase [EC:2.5.1.-]	local tBlastX	11	50	6e-113
atx:GCD22_02316 K05908 thiosulfate dehydrogenase (quinone) [EC:1.8.5.2]	local tBlastX	69	54	3e-106

### Sheet: Table S5
Table S5 The list of genes related to sulfur metabolism annotated to the LFB_Cvu01 genome by DFAST.
Annotation	Search tool	Contig number	Identities (%)	e-value
sulfite oxidase	MetaGeneAnnotator	69	44.5	1.7e-77
polysulfide reductase	MetaGeneAnnotator	75	27.8	1.8e-16
homoserine O-acetyltransferase	MetaGeneAnnotator	91	62.8	9e-132
O-succinylhomoserine sulfhydrylase	MetaGeneAnnotator	11	60	2e-127
